# Ecology drives the evolution of diverse siderophore-production strategies in the opportunistic human pathogen *Pseudomonas aeruginosa*

**DOI:** 10.1101/2021.01.27.427959

**Authors:** Alexandre R.T. Figueiredo, Andreas Wagner, Rolf Kümmerli

## Abstract

Bacteria often cooperate by secreting molecules that can be shared as public goods between cells. Because the production of public goods is subject to cheating by mutants that exploit the good without contributing to it, there has been great interest in elucidating the evolutionary forces that maintain cooperation. However, little is known on how bacterial cooperation evolves under conditions where cheating is unlikely of importance. Here we use experimental evolution to follow changes in the production of a model public good, the iron-scavenging siderophore pyoverdine, of the bacterium *Pseudomonas aeruginosa*. After 1200 generations of evolution in nine different environments, we observed that cheaters only reached high frequency in liquid medium with low iron availability. Conversely, when adding iron to reduce the cost of producing pyoverdine, we observed selection for pyoverdine hyper-producers. Similarly, hyper-producers also spread in populations evolved in highly viscous media, where relatedness between interacting individuals is higher. Whole-genome sequencing of evolved clones revealed that hyper-production is associated with mutations/deletions in genes encoding quorum-sensing communication systems, while cheater clones had mutations in the iron-starvation sigma factor or in pyoverdine biosynthesis genes. Our findings demonstrate that bacterial social traits can evolve rapidly in divergent directions, with particularly strong selection for increased levels of cooperation occurring in environments where individual dispersal is reduced, as predicted by social evolution theory. Moreover, we establish a regulatory link between pyoverdine production and quorum-sensing, showing that increased cooperation at one trait (pyoverdine) can be associated with the loss (quorum-sensing) of another social trait.
