## Supplementary tables 1, 6-9 for "Ecology drives the evolution of diverse siderophore-production strategies in the opportunistic human pathogen *Pseudomonas aeruginosa*"

### Sheet: Table S1
Treatment
Iron	Agar	well	Population	Flouresecence signal during experiment	Flow citometro	Plating at Round 100	Final Decision
Low	Low	A1	wt	fail	pass	pass	exclude
Low	Low	A3	gfp	pass	pass	pass	keep
Low	Low	A5	wt	pass	pass	pass	keep
Low	Low	A7	gfp	pass	pass	pass	keep
Low	Low	A9	wt	pass	pass	pass	keep
Low	Low	A11	gfp	fail	fail	pass	exclude
Low	Low	C1	gfp	fail	fail	fail	exclude
Low	Low	C3	wt	pass	pass	pass	keep
Low	Low	C5	gfp	fail	fail	pass	exclude
Low	Low	C7	wt	pass	pass	no data	exclude
Low	Low	C9	gfp	pass	pass	pass	keep
Low	Low	C11	wt	pass	pass	pass	keep
Low	Low	E1	wt	fail	fail	fail	exclude
Low	Low	E3	gfp	fail	fail	fail	exclude
Low	Low	E5	wt	pass	pass	pass	keep
Low	Low	E7	gfp	fail	fail	fail	exclude
Low	Low	E9	wt	pass	pass	pass	keep
Low	Low	E11	gfp	pass	pass	pass	keep
Low	Low	G1	gfp	pass	pass	pass	keep
Low	Low	G3	wt	pass	pass	pass	keep
Low	Low	G5	gfp	pass	pass	pass	keep
Low	Low	G7	wt	pass	pass	pass	keep
Low	Low	G9	gfp	pass	pass	pass	keep
Low	Low	G11	wt	pass	pass	pass	keep
Medium	Low	A1	wt	pass	pass	pass	keep
Medium	Low	A3	gfp	fail	pass	pass	exclude
Medium	Low	A5	wt	pass	pass	pass	keep
Medium	Low	A7	gfp	pass	pass	pass	keep
Medium	Low	A9	wt	pass	pass	pass	keep
Medium	Low	A11	gfp	fail	fail	pass	exclude
Medium	Low	C1	gfp	pass	pass	pass	randomly excluded
Medium	Low	C3	wt	pass	pass	pass	keep
Medium	Low	C5	gfp	fail	fail	fail	exclude
Medium	Low	C7	wt	pass	pass	pass	keep
Medium	Low	C9	gfp	fail	pass	pass	exclude
Medium	Low	C11	wt	pass	pass	pass	keep
Medium	Low	E1	wt	pass	pass	pass	keep
Medium	Low	E3	gfp	pass	pass	pass	keep
Medium	Low	E5	wt	pass	pass	pass	keep
Medium	Low	E7	gfp	pass	pass	pass	keep
Medium	Low	E9	wt	pass	pass	pass	randomly excluded
Medium	Low	E11	gfp	pass	pass	pass	keep
Medium	Low	G1	gfp	pass	pass	pass	keep
Medium	Low	G3	wt	fail	fail	fail	exclude
Medium	Low	G5	gfp	pass	pass	pass	keep
Medium	Low	G7	wt	pass	pass	pass	keep
Medium	Low	G9	gfp	fail	pass	pass	exclude
Medium	Low	G11	wt	pass	pass	pass	keep
High	Low	A1	wt	fail	fail	fail	exclude
High	Low	A3	gfp	pass	pass	pass	keep
High	Low	A5	wt	pass	pass	pass	randomly excluded
High	Low	A7	gfp	pass	pass	pass	keep
High	Low	A9	wt	pass	pass	pass	keep
High	Low	A11	gfp	pass	pass	pass	randomly excluded
High	Low	C1	gfp	pass	pass	pass	keep
High	Low	C3	wt	pass	pass	pass	keep
High	Low	C5	gfp	pass	pass	pass	keep
High	Low	C7	wt	pass	pass	pass	keep
High	Low	C9	gfp	pass	pass	pass	randomly excluded
High	Low	C11	wt	pass	pass	pass	keep
High	Low	E1	wt	pass	pass	pass	keep
High	Low	E3	gfp	pass	pass	pass	keep
High	Low	E5	wt	pass	pass	pass	keep
High	Low	E7	gfp	pass	pass	pass	randomly excluded
High	Low	E9	wt	pass	pass	pass	keep
High	Low	E11	gfp	pass	pass	pass	keep
High	Low	G1	gfp	pass	pass	pass	keep
High	Low	G3	wt	pass	pass	pass	randomly excluded
High	Low	G5	gfp	pass	pass	pass	keep
High	Low	G7	wt	pass	fail	fail	exclude
High	Low	G9	gfp	pass	pass	pass	randomly excluded
High	Low	G11	wt	pass	pass	pass	keep
Low	Medium	A1	wt	fail	fail	fail	exclude
Low	Medium	A3	gfp	pass	pass	pass	keep
Low	Medium	A5	wt	fail	fail	fail	exclude
Low	Medium	A7	gfp	pass	pass	pass	keep
Low	Medium	A9	wt	pass	pass	pass	keep
Low	Medium	A11	gfp	pass	pass	pass	keep
Low	Medium	C1	gfp	pass	pass	pass	keep
Low	Medium	C3	wt	pass	pass	pass	keep
Low	Medium	C5	gfp	pass	fail	No data	exclude
Low	Medium	C7	wt	pass	pass	pass	keep
Low	Medium	C9	gfp	pass	pass	pass	keep
Low	Medium	C11	wt	pass	pass	pass	keep
Low	Medium	E1	wt	fail	fail	fail	exclude
Low	Medium	E3	gfp	fail	fail	fail	exclude
Low	Medium	E5	wt	pass	pass	pass	keep
Low	Medium	E7	gfp	pass	pass	pass	keep
Low	Medium	E9	wt	pass	pass	pass	randomly excluded
Low	Medium	E11	gfp	pass	pass	pass	keep
Low	Medium	G1	gfp	fail	pass	pass	exclude
Low	Medium	G3	wt	pass	pass	pass	keep
Low	Medium	G5	gfp	fail	pass	pass	exclude
Low	Medium	G7	wt	pass	pass	pass	keep
Low	Medium	G9	gfp	pass	pass	pass	keep
Low	Medium	G11	wt	pass	pass	pass	keep
Medium	Medium	A1	wt	pass	pass	fail	exclude
Medium	Medium	A3	gfp	pass	pass	pass	keep
Medium	Medium	A5	wt	pass	pass	pass	keep
Medium	Medium	A7	gfp	pass	pass	pass	keep
Medium	Medium	A9	wt	pass	pass	pass	keep
Medium	Medium	A11	gfp	pass	pass	pass	keep
Medium	Medium	C1	gfp	pass	pass	pass	keep
Medium	Medium	C3	wt	pass	fail	fail	exclude
Medium	Medium	C5	gfp	pass	fail	no data	exclude
Medium	Medium	C7	wt	pass	pass	pass	keep
Medium	Medium	C9	gfp	fail	pass	pass	exclude
Medium	Medium	C11	wt	pass	pass	pass	keep
Medium	Medium	E1	wt	pass	pass	pass	keep
Medium	Medium	E3	gfp	pass	pass	pass	keep
Medium	Medium	E5	wt	pass	pass	pass	keep
Medium	Medium	E7	gfp	pass	pass	pass	keep
Medium	Medium	E9	wt	pass	pass	pass	keep
Medium	Medium	E11	gfp	fail	fail	pass	exclude
Medium	Medium	G1	gfp	pass	pass	pass	keep
Medium	Medium	G3	wt	pass	fail	fail	exclude
Medium	Medium	G5	gfp	fail	fail	fail	exclude
Medium	Medium	G7	wt	fail	fail	pass	exclude
Medium	Medium	G9	gfp	pass	pass	pass	keep
Medium	Medium	G11	wt	pass	pass	pass	keep
High	Medium	A1	wt	pass	pass	pass	keep
High	Medium	A3	gfp	pass	pass	pass	randomly excluded
High	Medium	A5	wt	fail	pass	fail	exclude
High	Medium	A7	gfp	pass	pass	pass	keep
High	Medium	A9	wt	pass	pass	pass	keep
High	Medium	A11	gfp	pass	pass	pass	keep
High	Medium	C1	gfp	pass	pass	pass	keep
High	Medium	C3	wt	pass	pass	pass	keep
High	Medium	C5	gfp	pass	pass	pass	randomly excluded
High	Medium	C7	wt	pass	pass	pass	keep
High	Medium	C9	gfp	pass	fail	fail	exclude
High	Medium	C11	wt	pass	pass	pass	keep
High	Medium	E1	wt	pass	pass	pass	keep
High	Medium	E3	gfp	fail	fail	pass	exclude
High	Medium	E5	wt	pass	pass	pass	keep
High	Medium	E7	gfp	pass	pass	pass	keep
High	Medium	E9	wt	fail	fail	fail	exclude
High	Medium	E11	gfp	pass	pass	fail	exclude
High	Medium	G1	gfp	pass	pass	pass	keep
High	Medium	G3	wt	pass	pass	pass	keep
High	Medium	G5	gfp	pass	pass	pass	keep
High	Medium	G7	wt	pass	pass	pass	keep
High	Medium	G9	gfp	pass	pass	pass	keep
High	Medium	G11	wt	pass	pass	pass	randomly excluded
Low	High	A1	wt	pass	pass	pass	keep
Low	High	A3	gfp	fail	fail	fail	exclude
Low	High	A5	wt	fail	fail	fail	exclude
Low	High	A7	gfp	pass	fail	pass	exclude
Low	High	A9	wt	pass	pass	pass	keep
Low	High	A11	gfp	pass	pass	pass	keep
Low	High	C1	gfp	pass	pass	pass	randomly excluded
Low	High	C3	wt	pass	pass	pass	keep
Low	High	C5	gfp	pass	pass	pass	keep
Low	High	C7	wt	pass	pass	pass	keep
Low	High	C9	gfp	pass	pass	pass	keep
Low	High	C11	wt	pass	pass	pass	keep
Low	High	E1	wt	pass	pass	pass	keep
Low	High	E3	gfp	pass	pass	pass	keep
Low	High	E5	wt	fail	pass	pass	exclude
Low	High	E7	gfp	pass	pass	pass	keep
Low	High	E9	wt	pass	pass	pass	keep
Low	High	E11	gfp	pass	pass	pass	keep
Low	High	G1	gfp	pass	pass	pass	keep
Low	High	G3	wt	pass	pass	pass	randomly excluded
Low	High	G5	gfp	fail	fail	fail	exclude
Low	High	G7	wt	pass	pass	pass	keep
Low	High	G9	gfp	fail	pass	pass	exclude
Low	High	G11	wt	pass	pass	pass	keep
Medium	High	A1	wt	pass	pass	pass	keep
Medium	High	A3	gfp	fail	fail	fail	exclude
Medium	High	A5	wt	pass	pass	pass	keep
Medium	High	A7	gfp	pass	pass	pass	keep
Medium	High	A9	wt	pass	pass	pass	keep
Medium	High	A11	gfp	fail	fail	fail	exclude
Medium	High	C1	gfp	pass	pass	pass	keep
Medium	High	C3	wt	pass	pass	pass	randomly excluded
Medium	High	C5	gfp	fail	fail	fail	exclude
Medium	High	C7	wt	pass	pass	pass	keep
Medium	High	C9	gfp	pass	pass	pass	keep
Medium	High	C11	wt	pass	pass	pass	keep
Medium	High	E1	wt	pass	pass	pass	keep
Medium	High	E3	gfp	pass	pass	pass	keep
Medium	High	E5	wt	pass	pass	pass	keep
Medium	High	E7	gfp	fail	fail	fail	exclude
Medium	High	E9	wt	pass	pass	pass	keep
Medium	High	E11	gfp	fail	fail	fail	exclude
Medium	High	G1	gfp	pass	pass	pass	keep
Medium	High	G3	wt	fail	fail	fail	exclude
Medium	High	G5	gfp	pass	pass	pass	keep
Medium	High	G7	wt	pass	pass	pass	keep
Medium	High	G9	gfp	pass	pass	pass	keep
Medium	High	G11	wt	pass	pass	pass	randomly excluded
High	High	A1	wt	pass	pass	pass	keep
High	High	A3	gfp	pass	pass	pass	keep
High	High	A5	wt	pass	pass	pass	keep
High	High	A7	gfp	pass	pass	pass	randomly excluded
High	High	A9	wt	pass	pass	pass	keep
High	High	A11	gfp	pass	pass	pass	keep
High	High	C1	gfp	pass	pass	pass	keep
High	High	C3	wt	fail	fail	fail	exclude
High	High	C5	gfp	pass	pass	pass	keep
High	High	C7	wt	pass	pass	pass	keep
High	High	C9	gfp	pass	pass	pass	keep
High	High	C11	wt	pass	pass	fail	exclude
High	High	E1	wt	pass	pass	pass	keep
High	High	E3	gfp	pass	pass	pass	randomly excluded
High	High	E5	wt	pass	fail	fail	exclude
High	High	E7	gfp	pass	pass	pass	keep
High	High	E9	wt	pass	pass	pass	keep
High	High	E11	gfp	pass	pass	no data	excluded
High	High	G1	gfp	pass	pass	pass	keep
High	High	G3	wt	pass	pass	pass	keep
High	High	G5	gfp	pass	fail	pass	excluded
High	High	G7	wt	pass	pass	pass	keep
High	High	G9	gfp	pass	fail	pass	excluded
High	High	G11	wt	pass	pass	pass	keep

### Sheet: table S6
		FDR-corrected
Category \ Statistic	P-value intercept	P-value Category	Category F1:115	P-value Pyoverdine	P-value interaction
Biofilm	6.71996e-29	0.966558	0.0298434	1.55161e-07	0.506407
Efflux	2.53018e-08	0.966558	0.0657517	0.0374613	0.770061
QS	3.22197e-19	0.0396134	8.21111	3.24146e-05	0.181236
Gac-Pathway	7.0777e-38	0.966558	0.701113	5.65254e-14	0.922411
Transcriptional regulator	6.77917e-33	0.966558	0.00176538	1.01e-10	0.389111
Motility	1.5165e-36	0.480111	2.45327	6.97175e-13	0.416566
Metabolism	7.127e-39	0.966558	0.0131781	2.21289e-13	0.417053
Transport	5.21338e-40	0.966558	0.236739	1.12692e-12	0.627005

### Sheet: Table S7
Legend	Clone	Clone identifier. First number represents experimental evolution treatment, letter and following numbers identify the population, number to the left of point identify the number of the clone (e.g. 1A3.1 - Clone isolated from population evolved under low iron, low viscosity, from population A3, clone number one)										1- low iron, low viscosity	2- intermediate iron, low viscosity	3 - high iron, low viscosity	4- low iron, intermediate viscosity	5- intermediate iron, intermediate viscosity	6 - high iron, intermediate viscosity	7- low iron, high viscosity	8- intermediate iron, high viscosity	9 - high iron, high viscosity
	Position	Position of the SNP or where indel/big deletion start
	Size-deletion	for large deletions total size
	Gene_name	gene denomination as found in pseudomonas.com. (mvfR = pqsR). Intragenic mutations denominated by the surrounding loci.
	Locus.Tag	Locus tag as found in pseudomonas.com
Effect(Nucleotice_AminoAcid)		Nucleotide subsitution detected and the respective resulting amino acid substitution.
Clone	Position_or_Start	Size-deletion	Gene_name	Locus.Tag	Effect(Nucleotice_AminoAcid)
7A9.18	1553890	9753	the_las_del	PA1428-PA1435	NA_NA
5E1.12	1082951	NA	pqsE	PA1000	c.3G>A_p.Met1?
5E1.6	1082951	NA	pqsE	PA1000	c.3G>A_p.Met1?
4G11.10	1083111	NA	pqsE	PA1000	c.163T>C_p.Trp55Arg
4G11.9	1083111	NA	pqsE	PA1000	c.163T>C_p.Trp55Arg
2C3.14	1087093	NA	pqsR	PA1003	c.3G>A_p.Met1?
2C3.9	1087093	NA	pqsR	PA1003	c.3G>A_p.Met1?
3C11.10	1086806	NA	pqsR	PA1003	c.290T>C_p.Val97Ala
3C11.19	1086806	NA	pqsR	PA1003	c.290T>C_p.Val97Ala
3C5.2	1086473	NA	pqsR	PA1003	c.623T>C_p.Leu208Pro
3C5.5	1086987	NA	pqsR	PA1003	c.109T>C_p.Ser37Pro
3E7.10	1086352	NA	pqsR	PA1003	c.742delA_p.Asn248fs
3E7.4	1086980	NA	pqsR	PA1003	c.116T>C_p.Val39Ala
3G5.1	1086296	NA	pqsR	PA1003	c.798delG_p.Val267fs
4A11.1	1086975	NA	pqsR	PA1003	c.100_111delGCGGTCAGCTCG_p.Ala34_Ser37del
4A11.17	1086975	NA	pqsR	PA1003	c.100_111delGCGGTCAGCTCG_p.Ala34_Ser37del
5E9.8	1087034	NA	pqsR	PA1003	c.62T>C_p.Ile21Thr
5G1.14	1086366	NA	pqsR	PA1003	c.730G>T_p.Glu244*
6A7.10	1086975	NA	pqsR	PA1003	c.100_111delGCGGTCAGCTCG_p.Ala34_Ser37del
6A9.2	1087093	NA	pqsR	PA1003	c.3G>A_p.Met1?
6G5.17	1086399	NA	pqsR	PA1003	c.697G>A_p.Gly233Arg
6G5.7	1086399	NA	pqsR	PA1003	c.697G>A_p.Gly233Arg
8E9.1	1086311	NA	pqsR	PA1003	c.785G>A_p.Gly262Asp
8G7.16	1086919	NA	pqsR	PA1003	c.177A>C_p.Glu59Asp
9C1.5	1085503	611	phnA-phnB-mvfR	PA1001-PA1003	NA_NA
9C9.13	1086975	NA	pqsR	PA1003	c.100_111delGCGGTCAGCTCG_p.Ala34_Ser37del
9C9.3	1086975	NA	pqsR	PA1003	c.100_111delGCGGTCAGCTCG_p.Ala34_Ser37del
9E7.19	1086565	NA	pqsR	PA1003	c.528delC_p.Pro177fs
9G1.5	1086289	NA	pqsR	PA1003	c.807C>A_p.Cys269*
5G11.10	1496833	65969	the_las_del	PA1379-PA1434	NA_NA
5G11.5	1496833	65968	the_las_del	PA1379-PA1434	NA_NA
4A9.13	1498290	63921	the_las_del	PA1381-PA1434	NA_NA
4A9.2	1498291	63920	the_las_del	PA1381-PA1434	NA_NA
9G11.15	1514042	52875	the_las_del	PA1392-PA1436	NA_NA
1G9.20	1531740	37821	the_las_del	PA1408-PA1439	NA_NA
1G9.4	1531740	37821	the_las_del	PA1408-PA1439	NA_NA
8A5.17	1533017	31435	the_las_del	PA1408-PA1436	NA_NA
2G7.9	1538124	28825	the_las_del	PA1413-PA1436	NA_NA
8G5.5	1539213	29068	the_las_del	PA1415-PA1438	NA_NA
1G3.18	1540028	25174	the_las_del	PA1416-PA1436	NA_NA
9G1.5	1540616	24947	the_las_del	PA1416-PA1436	NA_NA
3C1.7	1541540	22064	the_las_del	PA1417-PA1435	NA_NA
2E11.6	1542140	21558	the_las_del	PA1417-PA1435	NA_NA
2C3.19	1542363	26699	the_las_del	PA1417-PA1438	NA_NA
2A1.13	1544366	23215	the_las_del	PA1419-PA1437	NA_NA
2A1.1	1544367	23214	the_las_del	PA1419-PA1437	NA_NA
8A9.5	1544760	17700	the_las_del	PA1419-PA1434	NA_NA
2G5.19	1554842	11700	the_las_del	PA1428-PA1436	NA_NA
2G5.3	1554842	11701	the_las_del	PA1428-PA1436	NA_NA
5C1.15	1555339	10424	the_las_del	PA1429-PA1436	NA_NA
5E3.16	1555455	14062	the_las_del	PA1429-PA1439	NA_NA
5E3.5	1555455	14061	the_las_del	PA1429-PA1439	NA_NA
8E1.11	1556546	11837	the_las_del	PA1429-PA1438	NA_NA
8E1.15	1556547	11837	the_las_del	PA1429-PA1438	NA_NA
7C9.9	1556638	NA	PA1429	PA1429	c.1627C>T_p.Pro543Ser
8G7.18	1557905	6095	the_las_del	PA1430-PA1430	NA_NA
5G1.14	1557989	8232	the_las_del	PA1430-PA1436	NA_NA
4A11.17	1558213	NA	lasR	PA1430	c.43G>T_p.Gly15*
5A5.4	1558737	4903	the_las_del	PA1430-PA1435	NA_NA
4C7.1	1558837	NA	lasR	PA1430	c.667T>G_p.Ser223Ala
4C7.6	1558837	NA	lasR	PA1430	c.667T>G_p.Ser223Ala
7C9.14	1558840	NA	lasR	PA1430	c.670C>T_p.Arg224Cys
7C9.9	1558840	NA	lasR	PA1430	c.670C>T_p.Arg224Cys
6A9.2	3889938	NA	rhlR	PA3477	c.713T>A_p.Leu238Gln
5E9.8	3890139	NA	rhlR	PA3477	c.512A>G_p.His171Arg
9G3.14	3890367	NA	rhlR	PA3477	c.284T>C_p.Val95Ala
9G3.20	3890367	NA	rhlR	PA3477	c.284T>C_p.Val95Ala
6G7.3	3890407	NA	rhlR	PA3477	c.244C>T_p.Pro82Ser
7C9.1	1557652	NA	PA1429	PA1429	c.2641C>T_p.Leu881Phe
7C9.1	1558840	NA	lasR	PA1430	c.670C>T_p.Arg224Cys

### Sheet: table s8
Legend	Clone	Clone identifier. First number represents experimental evolution treatment, letter and following numbers identify the population, number to the left of point identify the number of the clone (e.g. 1A3.1 - Clone isolated from population evolved under low iron, low viscosity, from population A3, clone number one)										1- low iron, low viscosity	2- intermediate iron, low viscosity	3 - high iron, low viscosity	4- low iron, intermediate viscosity	5- intermediate iron, intermediate viscosity	6 - high iron, intermediate viscosity	7- low iron, high viscosity	8- intermediate iron, high viscosity	9 - high iron, high viscosity
	Position	Position of the SNP or where indel/big deletion start
	Size-deletion	for large deletions total size
	Gene_name	gene denomination as found in pseudomonas.com. (mvfR = pqsR). Intragenic mutations denominated by the surrounding loci.
	Locus.Tag	Locus tag as found in pseudomonas.com
Effect(Nucleotice_AminoAcid)		Nucleotide subsitution detected and the respective resulting amino acid substitution.
Clone	Position_or_Start	Size-deletion	Gene_name	Locus.Tag	Effect(Nucleotice_AminoAcid)
7C11.15	4006430	7406	nalD	PA3574-PA3582	NA_NA
7C11.2	4006430	7406	nalD	PA3574-PA3582	n.4166373T>C_
1C3.7	471545	NA	mexR	PA0424	c.205A>C_p.Thr69Pro
1C3.9	471545	NA	mexR	PA0424	n.4166388T>C_
1A3.1	471573	NA	mexR	PA0424	n.4166378T>C_
1A3.8	471573	NA	mexR	PA0424	n.4166378T>C_
2A7.2	471689	NA	mexR	PA0424	c.61C>T_p.Arg21Trp
2A7.5	471689	NA	mexR	PA0424	c.70delA_p.Thr24fs
9E7.19	4006540	NA	nalD	PA3574	c.31A>C_p.Thr11Pro
9E7.4	4006540	NA	nalD	PA3574	n.4166373T>C_
4C7.1	4006541	NA	nalD	PA3574	c.32C>A_p.Thr11Asn
4C7.6	4006541	NA	nalD	PA3574	c.472A>C_p.Thr158Pro
6A7.10	4006541	NA	nalD	PA3574	c.328C>A_p.Leu110Ile
8A5.17	4006541	NA	nalD	PA3574	n.4166373T>C_
9C9.6	4006580	NA	nalD	PA3574	c.31A>C_p.Thr11Pro
7C9.14	4006629	NA	nalD	PA3574	c.124delG_p.Val42fs
7C9.9	4006629	NA	nalD	PA3574	c.472A>C_p.Thr158Pro
9A1.14	4006639	NA	nalD	PA3574	c.130C>A_p.Arg44Ser
9A1.9	4006639	NA	nalD	PA3574	n.4166373T>C_
7C9.1	4006681	NA	nalD	PA3574	c.124delG_p.Val42fs
3E7.10	4006738	NA	nalD	PA3574	c.232G>C_p.Gly78Arg
3E7.10	4006741	NA	nalD	PA3574	c.148A>G_p.Thr50Ala
5E9.11	4006763	NA	nalD	PA3574	c.254T>C_p.Leu85Pro
5E9.6	4006763	NA	nalD	PA3574	c.254T>C_p.Leu85Pro
5E9.8	4006763	NA	nalD	PA3574	n.4166373T>C_
2G7.1	4006981	NA	nalD	PA3574	c.472A>C_p.Thr158Pro
2G7.9	4006981	NA	nalD	PA3574	n.4166388T>C_
4E5.10	4006981	NA	nalD	PA3574	c.472A>C_p.Thr158Pro
4E5.17	4006981	NA	nalD	PA3574	c.613T>C_p.Trp205Arg
5A5.4	4006981	NA	nalD	PA3574	n.4166373T>C_
5C11.4	4006981	NA	nalD	PA3574	n.4166373T>C_
5E3.16	4006981	NA	nalD	PA3574	c.472A>C_p.Thr158Pro
5E3.5	4006981	NA	nalD	PA3574	c.254T>C_p.Leu85Pro
7A9.18	4006981	NA	nalD	PA3574	c.472A>C_p.Thr158Pro
7A9.8	4006981	NA	nalD	PA3574	NA_NA
8A1.14	4006981	NA	nalD	PA3574	c.32C>A_p.Thr11Asn
8E1.15	4006981	NA	nalD	PA3574	c.92G>C_p.Gly31Ala
8G5.5	4006981	NA	nalD	PA3574	n.4166373T>C_
9G11.15	4006981	NA	nalD	PA3574	n.4166388T>C_
9G3.14	4006981	NA	nalD	PA3574	c.472A>C_p.Thr158Pro
9G3.20	4006981	NA	nalD	PA3574	_
1A7.7	4007008	NA	nalD	PA3574	n.4166378T>C_
6G5.17	4007024	NA	nalD	PA3574	c.515G>A_p.Gly172Asp
6G5.7	4007024	NA	nalD	PA3574	c.397C>T_p.Pro133Ser
4G11.10	4007122	NA	nalD	PA3574	c.613T>C_p.Trp205Arg
4G11.9	4007122	NA	nalD	PA3574	c.148A>C_p.Thr50Pro
3C11.10	4007146	NA	nalD	PA3574	c.637T>C_p.Ter213Glnext*?
3C11.19	4007146	NA	nalD	PA3574	c.43C>G_p.Arg15Gly
1G1.1	4166373	NA	PA3720-nalC	PA3720-PA3721	c.148A>C_p.Thr50Pro
1G3.5	4166373	NA	PA3720-nalC	PA3720-PA3721	n.4166373T>C_
1G9.20	4166373	NA	PA3720-nalC	PA3720-PA3721	n.4166373T>C_
1G9.4	4166373	NA	PA3720-nalC	PA3720-PA3721	c.349G>T_p.Glu117*
2G1.12	4166373	NA	PA3720-nalC	PA3720-PA3721	c.572G>T_p.Arg191Leu
3C7.13	4166373	NA	PA3720-nalC	PA3720-PA3721	c.173_177delAGGAG_p.Lys58fs
4A7.13	4166373	NA	PA3720-nalC	PA3720-PA3721	n.4166373T>C_
4A9.13	4166373	NA	PA3720-nalC	PA3720-PA3721	n.4166373T>C_
4A9.2	4166373	NA	PA3720-nalC	PA3720-PA3721	c.92G>C_p.Gly31Ala
5C1.15	4166373	NA	PA3720-nalC	PA3720-PA3721	c.472A>C_p.Thr158Pro
5C11.9	4166373	NA	PA3720-nalC	PA3720-PA3721	n.4166373T>C_
5E1.12	4166373	NA	PA3720-nalC	PA3720-PA3721	n.4166373T>C_
5E1.6	4166373	NA	PA3720-nalC	PA3720-PA3721	c.472A>C_p.Thr158Pro
5G11.10	4166373	NA	PA3720-nalC	PA3720-PA3721	n.4166373T>C_
5G11.5	4166373	NA	PA3720-nalC	PA3720-PA3721	c.32C>A_p.Thr11Asn
7A11.10	4166373	NA	PA3720-nalC	PA3720-PA3721	c.472A>C_p.Thr158Pro
7C3.2	4166373	NA	PA3720-nalC	PA3720-PA3721	c.92G>C_p.Gly31Ala
8A9.5	4166373	NA	PA3720-nalC	PA3720-PA3721	n.4166373T>C_
8A9.8	4166373	NA	PA3720-nalC	PA3720-PA3721	c.34G>A_p.Gly12Ser
8G1.10	4166373	NA	PA3720-nalC	PA3720-PA3721	c.472A>C_p.Thr158Pro
8G7.16	4166373	NA	PA3720-nalC	PA3720-PA3721	n.4166373T>C_
8G7.18	4166373	NA	PA3720-nalC	PA3720-PA3721	n.4166373T>C_
8G7.6	4166373	NA	PA3720-nalC	PA3720-PA3721	c.130C>A_p.Arg44Ser
9C1.5	4166373	NA	PA3720-nalC	PA3720-PA3721	c.71T>C_p.Leu24Pro
9G1.5	4166373	NA	PA3720-nalC	PA3720-PA3721	c.472A>C_p.Thr158Pro
1A3.1	4166378	NA	PA3720-nalC	PA3720-PA3721	c.176delG_p.Arg59fs
1A3.8	4166378	NA	PA3720-nalC	PA3720-PA3721	c.176delG_p.Arg59fs
1A7.2	4166378	NA	PA3720-nalC	PA3720-PA3721	c.499C>G_p.His167Asp
1A7.7	4166378	NA	PA3720-nalC	PA3720-PA3721	n.4166388T>C_
1A9.6	4166388	NA	PA3720-nalC	PA3720-PA3721	c.205A>C_p.Thr69Pro
1E11.3	4166388	NA	PA3720-nalC	PA3720-PA3721	n.4166388T>C_
1E11.9	4166388	NA	PA3720-nalC	PA3720-PA3721	n.4166373T>C_
3C1.19	4166388	NA	PA3720-nalC	PA3720-PA3721	c.295_305delCTCACCAGCCT_p.Leu99fs
3G5.15	4166388	NA	PA3720-nalC	PA3720-PA3721	c.268A>C_p.Thr90Pro
9G11.17	4166388	NA	PA3720-nalC	PA3720-PA3721	c.472A>C_p.Thr158Pro
8E1.11	4166551	NA	nalC	PA3721	c.472A>C_p.Thr158Pro
3C5.2	4166560	NA	nalC	PA3721	c.43C>G_p.Arg15Gly
3C5.5	4166560	NA	nalC	PA3721	n.4166373T>C_
2E7.11	4166561	NA	nalC	PA3721	n.4166373T>C_
2C3.14	4166586	NA	nalC	PA3721	c.328C>A_p.Leu110Ile
2C3.9	4166586	NA	nalC	PA3721	c.44G>A_p.Arg15His
4C11.7	4166609	NA	nalC	PA3721	c.92G>C_p.Gly31Ala
4C11.9	4166609	NA	nalC	PA3721	c.32C>A_p.Thr11Asn
7C7.6	4166609	NA	nalC	PA3721	c.172T>C_p.Phe58Leu
8E9.1	4166609	NA	nalC	PA3721	c.92G>C_p.Gly31Ala
8E9.10	4166609	NA	nalC	PA3721	n.4166373T>C_
6G7.3	4166650	NA	nalC	PA3721	n.4166373T>C_
6C1.8	4166660	NA	nalC	PA3721	c.515G>A_p.Gly172Asp
1G3.18	4166665	NA	nalC	PA3721	n.4166373T>C_
3E7.4	4166665	NA	nalC	PA3721	c.265G>A_p.Ala89Thr
4G9.10	4166665	NA	nalC	PA3721	c.472A>C_p.Thr158Pro
3E3.14	4166689	NA	nalC	PA3721	c.232_250delGGCTGCGATGGCAGCGACC_p.Gly78fs
3E9.6	4166731	NA	nalC	PA3721	c.508G>T_p.Asp170Tyr
3E7.4	4166782	NA	nalC	PA3721	c.214G>T_p.Glu72*
4A11.1	4166785	NA	nalC	PA3721	c.268A>C_p.Thr90Pro
4A11.17	4166785	NA	nalC	PA3721	n.4166373T>C_
3C1.7	4166810	NA	nalC	PA3721	c.637T>C_p.Ter213Glnext*?
2C3.19	4166845	NA	nalC	PA3721	c.70delA_p.Thr24fs
6A7.19	4166845	NA	nalC	PA3721	c.143G>A_p.Arg48Gln
2A1.1	4166866	NA	nalC	PA3721	c.349G>T_p.Glu117*
2A1.13	4166866	NA	nalC	PA3721	c.61C>T_p.Arg21Trp
6G7.19	4166914	NA	nalC	PA3721	c.133G>A_p.Gly45Ser
3G5.1	4167025	NA	nalC	PA3721	n.4166388T>C_
2G5.19	4167089	NA	nalC	PA3721	c.572G>T_p.Arg191Leu
2G5.3	4167089	NA	nalC	PA3721	c.472A>C_p.Thr158Pro

### Sheet: table s9
			FDR-corrected
	Locus F1:51	P-value intercept	P-value mutation in group
Transcriptional regulator	9.64325	2.54032e-30	0.0589083
Biofilm	4.95437	2.13026e-26	0.179865
CDI	4.67154	1.10973e-32	0.179865
DNA repair	4.23053	6.41401e-33	0.179865
QS	4.13078	2.28058e-26	0.179865
Nutrient uptake	3.74963	2.89217e-32	0.184838
Efflux	3.39902	1.06512e-07	0.192848
Transport	1.16341	2.69517e-32	0.621297
Pyoverdine	1.12285	1.24171e-32	0.621297
Unknown	0.858817	2.17768e-23	0.680547
RNA	0.658212	6.0019e-32	0.680547
Metabolism	0.60977	6.23853e-32	0.680547
Motility	0.410268	5.09197e-31	0.680547
Gac-Pathway	0.409269	5.0973e-31	0.680547
T6SS	0.385815	1.34922e-32	0.680547
Polysacharide biosynthesis	0.207694	6.42576e-31	0.772487
Chemotaxis	0.144447	5.23713e-32	0.788475
ATP	0.0321101	6.99296e-32	0.90619
RNA synthesis	0.00140297	2.13695e-31	0.970268

### Sheet: table s10
			FDR-corrected
	Locus F1:51	P-value intercept	P-value mutation
the_PA222*_del	13.9786	1.19538e-34	0.00703213
nalC	7.48447	2.0703e-28	0.0640578
the_las_del	6.14326	1.24258e-28	0.0827028
PA2462	4.67154	1.10973e-32	0.109385
PA1434	4.61519	4.89247e-31	0.109385
PA4499	3.74963	2.89217e-32	0.130157
PA3720-nalC	3.67808	4.82943e-30	0.130157
mvfR	1.70755	4.39147e-32	0.369685
nalD	0.878914	1.36548e-30	0.588197
ladS	0.109885	1.62515e-31	0.970268
roxR	0.0782253	1.70162e-31	0.970268
algR	0.0190264	2.25274e-31	0.970268
mexB	0.0175001	6.40323e-31	0.970268
PA2046-PA2047	0.00174882	9.68352e-31	0.970268
rpoC	0.00140297	2.13695e-31	0.970268
